# The MicrobeAtlas database: Global trends and insights into Earth’s microbial ecosystems

**DOI:** 10.1101/2025.07.18.665519

**Authors:** João Frederico Matias Rodrigues, Janko Tackmann, Lukas Malfertheiner, David Patsch, Eugenio Perez-Molphe-Montoya, Nicolas Näpflin, Daniela Gaio, Gregor Rot, Mihai Danaila, Matteo Eustachio Peluso, Marija Dmitrijeva, Thomas Sebastian Benedikt Schmidt, Christian von Mering

## Abstract

Environmental DNA sequencing has revolutionized our understanding of microbial diversity and ecology. Microbiomes have now been sequenced across the entire planet—from the deep subsurface to the mountain tops—covering a myriad of hosts, biomes, and conditions. Yet, the diversity of sequencing and processing strategies hampers universal insights.

MicrobeAtlas unifies more than two million microbiome samples in a single resource, harmonized to facilitate discoveries across technologies. Communities are hierarchically quantified at adjustable SSU rRNA marker gene resolution and feature detailed metadata, including rich geographic information. Connections to genome, phenotype, and ecological resources enable multimodal insights.

Microbial lineages can be reliably tracked across environments, including a ‘long tail’ of rare, uncharacterized species. Recurring community structures and geographic preferences become apparent, and global, taxonomy-specific generalism trends emerge. With MicrobeAtlas (www.microbeatlas.org), both known and newly described species and communities can readily be placed into ecological context, taking full advantage of earlier work.
