## Supplementary Table 6 for "The MicrobeAtlas database: Global trends and insights into Earth’s microbial ecosystems"

### Sheet: Supplementary_table_3
OTU ID	Mean. rel. abundance	Taxonomy	OTU type
97_555	0.00626984	Bacteria;Firmicutes;Bacilli;Lactobacillales;Lactobacillaceae;Lactobacillus	cg-OTU
97_157	0.00272711	Bacteria;Firmicutes;Bacilli;Lactobacillales;Lactobacillaceae;Lactobacillus	cg-OTU
97_302	0.00262253	Bacteria;Actinobacteria;Actinomycetia;Bifidobacteriales;Bifidobacteriaceae;Gardnerella	cg-OTU
97_94	0.00218238	Bacteria;Bacteroidetes;Bacteroidia;Bacteroidales;Bacteroidaceae;Bacteroides	cg-OTU
97_1018	0.00187096	Bacteria;Firmicutes;Bacilli;Lactobacillales;Lactobacillaceae;Ligilactobacillus	cg-OTU
97_945	0.00187095	Bacteria;Actinobacteria	cg-OTU
97_6842	0.00178373	Bacteria;Bacteroidetes;Bacteroidia;Bacteroidales;Muribaculaceae	cg-OTU
97_465	0.00164649	Bacteria;Actinobacteria;Actinomycetia;Propionibacteriales;Propionibacteriaceae;Cutibacterium	cg-OTU
97_1072	0.00164641	Bacteria;Actinobacteria;Actinomycetia;Bifidobacteriales;Bifidobacteriaceae;Bifidobacterium	cg-OTU
97_581	0.00159035	Bacteria;Firmicutes;Bacilli;Lactobacillales;Lactobacillaceae;Lactobacillus	cg-OTU
97_107	0.00148477	Bacteria;Firmicutes;Bacilli;Lactobacillales;Streptococcaceae;Streptococcus	cg-OTU
97_4	0.00132452	Bacteria;Firmicutes;Bacilli;Lactobacillales;Streptococcaceae;Streptococcus	cg-OTU
97_101794	0.00121735	Eukaryota;Ascomycota;Saccharomycetes;Saccharomycetales;;Starmerella	ncg-OTU
97_301	0.00117678	Bacteria;Proteobacteria;Gammaproteobacteria;Pasteurellales;Pasteurellaceae;Haemophilus	cg-OTU
97_408	0.00116099	Bacteria;Bacteroidetes;Bacteroidia;Bacteroidales;Bacteroidaceae;Bacteroides	cg-OTU
97_1763	0.00114974	Bacteria;Bacteroidetes;Bacteroidia;Bacteroidales;Bacteroidaceae;Bacteroides	cg-OTU
97_1132	0.00112657	Bacteria;Bacteroidetes;Bacteroidia;Bacteroidales;Tannerellaceae;Parabacteroides	cg-OTU
97_35	0.00109222	Bacteria;Bacteroidetes;Bacteroidia;Bacteroidales;Bacteroidaceae;Bacteroides	cg-OTU
97_41	0.00106491	Bacteria;Actinobacteria;Actinomycetia;Bifidobacteriales;Bifidobacteriaceae;Bifidobacterium	cg-OTU
97_13	0.00105435	Bacteria;Actinobacteria;Actinomycetia;Micrococcales;Micrococcaceae;Rothia	cg-OTU
97_140	0.00103187	Bacteria;Verrucomicrobia;Verrucomicrobiae;Verrucomicrobiales;Akkermansiaceae;Akkermansia	cg-OTU
97_1368	0.000978437	Bacteria;Actinobacteria;Actinomycetia;Corynebacteriales;Corynebacteriaceae;Corynebacterium	cg-OTU
97_2047	0.000938211	Bacteria;Firmicutes;Negativicutes;Selenomonadales;Selenomonadaceae;Megamonas	cg-OTU
97_918	0.00091978	Bacteria;Firmicutes;Negativicutes;Veillonellales;Veillonellaceae;Dialister	cg-OTU
97_59	0.000916495	Eukaryota[chloroplast]	cg-OTU
97_238	0.000913586	Bacteria;Actinobacteria;Actinomycetia;Bifidobacteriales;Bifidobacteriaceae;Bifidobacterium	cg-OTU
97_93334	0.000911428	Eukaryota;Ascomycota	ncg-OTU
97_7	0.000891165	Bacteria;Proteobacteria;Gammaproteobacteria;Enterobacterales	cg-OTU
97_9299	0.000888802	Bacteria;Firmicutes;Clostridia;Eubacteriales;Lachnospiraceae	cg-OTU
97_1318	0.000847989	Bacteria;Bacteroidetes;Bacteroidia;Bacteroidales;Rikenellaceae;Alistipes	cg-OTU
97_691	0.000817775	Bacteria;Firmicutes;Erysipelotrichia;Erysipelotrichales;Erysipelotrichaceae;Erysipelatoclostridium	cg-OTU
97_1158	0.000815413	Bacteria;Bacteroidetes;Bacteroidia;Bacteroidales;Bacteroidaceae;Bacteroides	cg-OTU
97_173	0.00079688	Bacteria;Bacteroidetes;Bacteroidia;Bacteroidales;Prevotellaceae;Prevotella	cg-OTU
97_1269	0.000788966	Bacteria;Firmicutes;Erysipelotrichia;Erysipelotrichales;Turicibacteraceae;Turicibacter	cg-OTU
97_3159	0.000766223	Bacteria;Actinobacteria;Actinomycetia;Actinomycetales;Actinomycetaceae;Fannyhessea	cg-OTU
97_43151	0.000753871	Bacteria;Bacteroidetes;Bacteroidia;Bacteroidales;Bacteroidaceae;Bacteroides	ncg-OTU
97_1059	0.00073018	Bacteria;Bacteroidetes;Bacteroidia;Bacteroidales;Tannerellaceae;Parabacteroides	cg-OTU
97_1339	0.000700626	Bacteria;Proteobacteria;Betaproteobacteria;Burkholderiales;Sutterellaceae;Parasutterella	cg-OTU
97_953	0.000692211	Bacteria;Actinobacteria;Actinomycetia;Actinomycetales;Actinomycetaceae	cg-OTU
97_84	0.000681646	Bacteria;Firmicutes;Negativicutes;Veillonellales;Veillonellaceae;Veillonella	cg-OTU
97_1839	0.000656159	Bacteria;Actinobacteria;Actinomycetia;Corynebacteriales;Lawsonellaceae;Lawsonella	cg-OTU
97_415	0.00065074	Bacteria;Bacteroidetes;Bacteroidia;Bacteroidales;Tannerellaceae;Parabacteroides	cg-OTU
97_94483	0.000635105	Eukaryota;Basidiomycota;Microbotryomycetes;Sporidiobolales;Sporidiobolaceae;Rhodotorula	ncg-OTU
97_1565	0.000634813	Bacteria;Proteobacteria;Alphaproteobacteria;Rickettsiales;Anaplasmataceae;Wolbachia	cg-OTU
97_6264	0.00061401	Bacteria;Firmicutes;Negativicutes;Acidaminococcales;Acidaminococcaceae;Phascolarctobacterium	cg-OTU
97_474	0.000613379	Bacteria;Firmicutes;Erysipelotrichia;Erysipelotrichales;Erysipelotrichaceae;Erysipelatoclostridium	cg-OTU
97_467	0.000605553	Bacteria;Actinobacteria;Actinomycetia;Bifidobacteriales;Bifidobacteriaceae;Bifidobacterium	cg-OTU
97_20720	0.000599034	Bacteria;Bacteroidetes;Bacteroidia;Bacteroidales;Muribaculaceae	ncg-OTU
97_2299	0.000594752	Bacteria;Actinobacteria;Actinomycetia;Bifidobacteriales;Bifidobacteriaceae;Bifidobacterium	cg-OTU
97_4666	0.000593724	Bacteria;Bacteroidetes;Bacteroidia;Bacteroidales;;Phocaeicola	cg-OTU
97_54	0.000582008	Bacteria;Proteobacteria;Betaproteobacteria;Burkholderiales;Burkholderiaceae;Ralstonia	cg-OTU
97_490	0.000581099	Bacteria;Firmicutes;Bacilli;Lactobacillales;Streptococcaceae;Streptococcus	cg-OTU
97_217	0.000580698	Bacteria;Proteobacteria;Gammaproteobacteria;Orbales;Orbaceae;Gilliamella	cg-OTU
97_3428	0.000574809	Bacteria;Proteobacteria;Gammaproteobacteria;Aeromonadales;Succinivibrionaceae;Succinivibrio	cg-OTU
97_4154	0.000572831	Bacteria;Firmicutes;Erysipelotrichia;Erysipelotrichales;Erysipelotrichaceae;Ileibacterium	cg-OTU
97_3	0.000569029	Bacteria;Firmicutes;Bacilli;Bacillales;Staphylococcaceae;Staphylococcus	cg-OTU
97_416	0.000564332	Bacteria;Firmicutes;Bacilli;Lactobacillales;Lactobacillaceae;Limosilactobacillus	cg-OTU
97_4712	0.000560011	Bacteria;Bacteroidetes;Bacteroidia;Bacteroidales;Porphyromonadaceae;Porphyromonas	cg-OTU
97_95	0.000547908	Bacteria;Firmicutes;Bacilli;Lactobacillales;Lactobacillaceae;Lactobacillus	cg-OTU
97_6694	0.000546451	Bacteria;Bacteroidetes;Bacteroidia;Bacteroidales	cg-OTU
97_1512	0.000545339	Bacteria;Bacteroidetes;Bacteroidia;Bacteroidales;Bacteroidaceae;Bacteroides	cg-OTU
97_1802	0.00053262	Bacteria;Firmicutes;Bacilli;Bacillales;;Gemella	cg-OTU
97_4234	0.000527855	Bacteria;Firmicutes;Clostridia;Eubacteriales;Lachnospiraceae;Roseburia	cg-OTU
97_93541	0.000518899	Eukaryota;Basidiomycota;Agaricomycetes	ncg-OTU
97_1671	0.000516643	Bacteria;Firmicutes;Bacilli;Lactobacillales;Carnobacteriaceae;Granulicatella	cg-OTU
97_47313	0.000515497	Bacteria;Bacteroidetes;Bacteroidia;Bacteroidales;Muribaculaceae	cg-OTU
97_970	0.000514985	Bacteria;Bacteroidetes;Bacteroidia;Bacteroidales;Prevotellaceae;Prevotella	cg-OTU
97_75	0.00051427	Bacteria;Proteobacteria;Epsilonproteobacteria;Campylobacterales;Helicobacteraceae;Helicobacter	cg-OTU
97_978	0.000514063	Bacteria;Bacteroidetes;Bacteroidia;Bacteroidales;Bacteroidaceae;Bacteroides	cg-OTU
97_284	0.000504697	Bacteria;Bacteroidetes;Bacteroidia;Bacteroidales;Prevotellaceae;Prevotella	cg-OTU
97_8460	0.000500911	Bacteria;Proteobacteria;Gammaproteobacteria	cg-OTU
97_838	0.000499647	Bacteria;Firmicutes;Erysipelotrichia;Erysipelotrichales;Erysipelotrichaceae;Faecalibaculum	cg-OTU
97_2203	0.000495343	Bacteria;Proteobacteria;Gammaproteobacteria;Pseudomonadales;Moraxellaceae;Moraxella	cg-OTU
97_89	0.000494725	Bacteria;Proteobacteria;Gammaproteobacteria;Pseudomonadales;Pseudomonadaceae;Pseudomonas	cg-OTU
97_1827	0.000489054	Bacteria;Fusobacteria;Fusobacteriia;Fusobacteriales;Leptotrichiaceae;Sneathia	cg-OTU
97_92	0.000469972	Bacteria;Bacteroidetes;Bacteroidia;Bacteroidales;Prevotellaceae;Prevotella	cg-OTU
97_98	0.000450713	Bacteria;Proteobacteria;Betaproteobacteria;Neisseriales;Neisseriaceae;Neisseria	cg-OTU
97_1208	0.000445467	Bacteria;Firmicutes;Clostridia;Eubacteriales;;Fenollaria	cg-OTU
97_4777	0.000442329	Bacteria;Fusobacteria;Fusobacteriia;Fusobacteriales;Fusobacteriaceae;Cetobacterium	cg-OTU
97_3065	0.000440076	Bacteria;Bacteroidetes;Bacteroidia;Bacteroidales;;Phocaeicola	cg-OTU
97_799	0.000426769	Bacteria;Bacteroidetes;Bacteroidia;Bacteroidales;Bacteroidaceae;Bacteroides	cg-OTU
97_670	0.000425453	Bacteria;Proteobacteria;Betaproteobacteria;Neisseriales;Neisseriaceae;Snodgrassella	cg-OTU
97_1880	0.000422706	Bacteria;Bacteroidetes;Bacteroidia;Bacteroidales;Bacteroidaceae;Bacteroides	cg-OTU
97_4647	0.000414701	Bacteria;Proteobacteria;Betaproteobacteria;Burkholderiales;Burkholderiaceae;Lautropia	cg-OTU
97_100888	0.000408419	Eukaryota;Ascomycota;Sordariomycetes;Hypocreales	ncg-OTU
97_160	0.000407555	Bacteria;Firmicutes;Clostridia;Eubacteriales;Clostridiaceae;Clostridium	cg-OTU
97_839	0.000405962	Bacteria;Fusobacteria;Fusobacteriia;Fusobacteriales;Fusobacteriaceae;Fusobacterium	cg-OTU
97_851	0.000405853	Bacteria;Firmicutes;Tissierellia;Tissierellales;Peptoniphilaceae;Finegoldia	cg-OTU
97_1298	0.000396295	Bacteria;Firmicutes;Bacilli;Lactobacillales;Lactobacillaceae;Ligilactobacillus	cg-OTU
97_35568	0.000392423	Bacteria;Firmicutes;Bacilli;Lactobacillales;Lactobacillaceae;Lactobacillus	ncg-OTU
97_1780	0.000388269	Bacteria;Firmicutes;Erysipelotrichia;Erysipelotrichales;Erysipelotrichaceae	cg-OTU
97_4955	0.000381371	Bacteria;Firmicutes;Bacilli;Bacillales;Alicyclobacillaceae	cg-OTU
97_4901	0.000374497	Bacteria;Firmicutes;Clostridia;Eubacteriales;Eubacteriaceae	cg-OTU
97_2626	0.000372031	Bacteria;Firmicutes;Erysipelotrichia;Erysipelotrichales;Erysipelotrichaceae;Dubosiella	cg-OTU
97_89870	0.000371206	Archaea;Thaumarchaeota;Nitrososphaeria;Nitrososphaerales;Nitrososphaeraceae;Candidatus Nitrosocosmicus	cg-OTU
97_1484	0.000369516	Bacteria;Proteobacteria;Gammaproteobacteria;Pasteurellales;Pasteurellaceae;Haemophilus	cg-OTU
97_6017	0.000368051	Bacteria;Bacteroidetes;Bacteroidia	cg-OTU
97_4868	0.000366767	Bacteria;Proteobacteria;Betaproteobacteria;Neisseriales;Neisseriaceae	ncg-OTU
97_1425	0.000363626	Bacteria;Bacteroidetes;Bacteroidia;Bacteroidales;Prevotellaceae;Prevotella	cg-OTU
97_132	0.00036287	Bacteria;Firmicutes;Bacilli;Lactobacillales;Streptococcaceae;Lactococcus	cg-OTU
97_2420	0.000360777	Bacteria;Proteobacteria;Epsilonproteobacteria;Campylobacterales;Helicobacteraceae;Helicobacter	cg-OTU
97_7555	0.000355599	Bacteria;Firmicutes;Clostridia;Eubacteriales;;Gemmiger	cg-OTU
97_9837	0.000351206	Bacteria;Bacteroidetes;Bacteroidia;Bacteroidales;Muribaculaceae	ncg-OTU
97_24784	0.000350338	Bacteria;Bacteroidetes;Bacteroidia;Bacteroidales;Bacteroidaceae;Bacteroides	ncg-OTU
97_8255	0.00034878	Bacteria;Bacteroidetes;Bacteroidia;Bacteroidales;Muribaculaceae;Duncaniella	cg-OTU
97_2728	0.000345641	Bacteria;Firmicutes;Clostridia;Eubacteriales;Lachnospiraceae;Lachnospira	cg-OTU
97_4125	0.000345521	Bacteria;Bacteroidetes;Bacteroidia;Bacteroidales;Barnesiellaceae;Barnesiella	cg-OTU
97_2400	0.000341905	Bacteria;Firmicutes;Clostridia;Eubacteriales;Oscillospiraceae;Ruthenibacterium	cg-OTU
97_3815	0.000340369	Bacteria;Deferribacteres;Deferribacteres;Deferribacterales;Deferribacteraceae;Mucispirillum	cg-OTU
97_1251	0.000339301	Bacteria;Proteobacteria;Gammaproteobacteria;Pasteurellales;Pasteurellaceae;Haemophilus	cg-OTU
97_6068	0.000338387	Bacteria;Bacteroidetes;Bacteroidia;Bacteroidales;Prevotellaceae	ncg-OTU
97_889	0.000336849	Bacteria;Actinobacteria;Coriobacteriia;Coriobacteriales;Coriobacteriaceae;Collinsella	cg-OTU
97_64815	0.000330283	Bacteria;Firmicutes;Clostridia;Eubacteriales	ncg-OTU
97_1045	0.000330241	Bacteria;Firmicutes;Negativicutes;Veillonellales;Veillonellaceae;Megasphaera	cg-OTU
97_2942	0.000325499	Bacteria;Bacteroidetes;Bacteroidia;Bacteroidales;Muribaculaceae;Muribaculum	cg-OTU
97_331	0.000323792	Bacteria;Firmicutes;Clostridia;Eubacteriales;Oscillospiraceae;Flavonifractor	cg-OTU
97_1621	0.000322004	Bacteria;Proteobacteria;Betaproteobacteria;Burkholderiales;Sutterellaceae;Sutterella	cg-OTU
97_1809	0.000319687	Bacteria;Firmicutes;Bacilli;Lactobacillales;Aerococcaceae;Abiotrophia	cg-OTU
97_779	0.000315636	Bacteria;Firmicutes;Negativicutes;Veillonellales;Veillonellaceae;Megasphaera	cg-OTU
97_1559	0.000314622	Bacteria;Proteobacteria;Deltaproteobacteria;Desulfovibrionales;Desulfovibrionaceae;Bilophila	cg-OTU
97_1743	0.000307152	Bacteria;Bacteroidetes;Bacteroidia;Bacteroidales;Prevotellaceae	cg-OTU
97_3838	0.000306594	Bacteria;Tenericutes;Mollicutes;Mycoplasmatales;Mycoplasmataceae;Mycoplasma	ncg-OTU
97_1068	0.00030368	Bacteria;Actinobacteria;Actinomycetia;Corynebacteriales;Corynebacteriaceae;Corynebacterium	cg-OTU
97_30398	0.000303347	Bacteria;Bacteroidetes;Bacteroidia;Bacteroidales;Muribaculaceae	cg-OTU
97_3165	0.000301709	Bacteria;Firmicutes;Clostridia;Eubacteriales;Oscillospiraceae;Ruminococcus	cg-OTU
97_8226	0.000300678	Bacteria;Bacteroidetes;Bacteroidia;Bacteroidales;Bacteroidaceae;Bacteroides	cg-OTU
97_583	0.00030047	Bacteria;Firmicutes;Bacilli;Lactobacillales;Streptococcaceae;Streptococcus	cg-OTU
97_8229	0.000299528	Bacteria;Bacteroidetes;Bacteroidia;Bacteroidales;Rikenellaceae;Alistipes	cg-OTU
97_1040	0.000299202	Bacteria;Firmicutes;Clostridia;Eubacteriales;Clostridiaceae;Candidatus Arthromitus	cg-OTU
97_648	0.000297833	Bacteria;Bacteroidetes;Bacteroidia;Bacteroidales;Rikenellaceae;Alistipes	cg-OTU
97_2788	0.000297153	Bacteria;Actinobacteria;Actinomycetia;Corynebacteriales;Corynebacteriaceae;Corynebacterium	cg-OTU
97_6450	0.000296984	Bacteria;Bacteroidetes;Bacteroidia;Bacteroidales;Muribaculaceae	cg-OTU
97_15434	0.000296196	Bacteria;Bacteroidetes;Bacteroidia;Bacteroidales;Muribaculaceae	cg-OTU
97_572	0.000292344	Bacteria;Bacteroidetes;Bacteroidia;Bacteroidales;;Phocaeicola	cg-OTU
97_2378	0.000291042	Bacteria;Firmicutes;Clostridia;Eubacteriales;Lachnospiraceae;Coprococcus	cg-OTU
97_27	0.000290833	Bacteria;Proteobacteria;Gammaproteobacteria;Xanthomonadales;Xanthomonadaceae;Stenotrophomonas	cg-OTU
97_64077	0.000289865	Bacteria;Bacteroidetes;Bacteroidia;Bacteroidales;Bacteroidaceae;Bacteroides	ncg-OTU
97_3039	0.000289598	Bacteria;Proteobacteria;Gammaproteobacteria;Pseudomonadales;Moraxellaceae;Moraxella	cg-OTU
97_2369	0.000284239	Bacteria;Firmicutes;Clostridia;Eubacteriales;Clostridiaceae;Hungatella	cg-OTU
97_1526	0.000282797	Bacteria;Firmicutes;Clostridia;Eubacteriales;Oscillospiraceae	cg-OTU
97_662	0.000281495	Bacteria;Firmicutes;Tissierellia;Tissierellales;Peptoniphilaceae;Anaerococcus	cg-OTU
97_3756	0.000277899	Bacteria;Bacteroidetes;Bacteroidia;Bacteroidales;Prevotellaceae;Prevotella	cg-OTU
97_3206	0.000275978	Bacteria;Firmicutes;Negativicutes;Veillonellales;Veillonellaceae;Veillonella	cg-OTU
97_6693	0.000274818	Bacteria;Bacteroidetes;Bacteroidia;Bacteroidales;Prevotellaceae	cg-OTU
97_7993	0.000268207	Bacteria;Actinobacteria;Actinomycetia;Candidatus Nanopelagicales;Candidatus Nanopelagicaceae;Candidatus Planktophila	cg-OTU
97_6013	0.000267923	Bacteria;Firmicutes;Clostridia;Eubacteriales;Lachnospiraceae;Fusimonas	ncg-OTU
97_1764	0.0002667	Bacteria;Bacteroidetes;Bacteroidia;Bacteroidales;Prevotellaceae;Prevotella	cg-OTU
97_24030	0.00026631	Bacteria;Bacteroidetes;Bacteroidia;Bacteroidales	ncg-OTU
97_197	0.00026557	Bacteria;Actinobacteria;Actinomycetia;Corynebacteriales;Nocardiaceae;Rhodococcus	cg-OTU
97_2866	0.000264793	Bacteria;Firmicutes;Negativicutes;Veillonellales;Veillonellaceae;Veillonella	cg-OTU
