## Supplementary Table 7 for "The MicrobeAtlas database: Global trends and insights into Earth’s microbial ecosystems"

### Sheet: env_assignment_keyword_table
Environment	Keyword
animal	lung
animal	gut
animal	skin
animal	roe
animal	fruitfly
animal	whale
animal	cystic fibrosis
animal	inflammatory bowel disease
animal	swallow
animal	sealion
animal	mammal
animal	monkey
animal	cow
animal	oral
animal	bovine
animal	bird
animal	mosquito
animal	gastric
animal	male
animal	teenager
animal	rodent
animal	bee
animal	elderly
animal	pigeon
animal	pinguin
animal	bumblebee
animal	abdomen
animal	infant
animal	disease
animal	sheep
animal	mouse
animal	dermatitis
animal	eagle
animal	toddler
animal	dog
animal	dolphin
animal	gorilla
animal	cat
animal	sparrow
animal	gastrointestinal tract
animal	tick
animal	feces
animal	baby
animal	intestine
animal	COPD
animal	tuberculosis
animal	blood
animal	cholera
animal	seal
animal	horse
animal	patient
animal	fish
animal	female
animal	human
animal	urogenital
animal	pneumonia
animal	macaque
animal	goat
animal	infection
animal	fly
animal	hamster
animal	seabass
animal	baboon
animal	stork
animal	typhoid fever
animal	rat
animal	healthy
animal	nose
animal	smoker
animal	animal
animal	termite
animal	birdhuman
animal	chimpanzee
animal	adult
animal	bone
animal	meningitis
animal	cattle
animal	tadpole
animal	bat
animal	seagull
animal	malaria
animal	shark
animal	infected
animal	pig
animal	orca
animal	nonsmoker
animal	zebrafish
animal	chimp
aquatic	ocean
aquatic	water
aquatic	sea water
aquatic	coastal
aquatic	sediment
aquatic	river
aquatic	lake
aquatic	aquatic
aquatic	sea
aquatic	groundwater
aquatic	reservoir
aquatic	limnic
aquatic	brine
aquatic	marine
aquatic	waste water
aquatic	ice
aquatic	estuary
soil	farmsoil
soil	farm
soil	peatland
soil	shrub
soil	paddy
soil	earth
soil	soil
soil	rock
soil	agricultural
soil	arable
soil	forest
soil	desert
soil	field
soil	tundra
soil	dirt
plant	root
plant	rice
plant	crop
plant	rhizosphere
plant	plant
plant	flower
plant	stem
plant	maise
plant	banana
plant	seed
plant	sprout
plant	potato
plant	wood
plant	leaf
